# *bsAS*, an antisense long non-coding RNA, controls cell fate through regulation of *blistered/DSRF* isoform expression

**DOI:** 10.1101/846451

**Authors:** Sílvia Pérez-Lluch, Alessandra Breschi, Cecilia C. Klein, Marina Ruiz-Romero, Amaya Abad, Emilio Palumbo, Lyazzat Bekish, Carme Arnan, Roderic Guigó

## Abstract

**Summary:** Natural Antisense Transcripts (NATs) are long non-coding RNAs (lncRNAs) that overlap coding genes in the opposite strand. NATs roles have been related to gene regulation through different mechanisms, including post-transcriptional RNA processing. With the aim to identify NATs with potential regulatory function during fly development, we generated RNA-Seq data in eye-antenna, leg, and wing at third instar larvae. Among the candidate NATs, we found *bsAS*, antisense to *bs/DSRF*, a gene involved in wing development and neural processes. Through the analysis of the RNA-Seq data, we found that these two different functions are carried out by the two different protein isoforms encoded in the *bs* gene. We also found that the usage of these isoforms is regulated by *bsAS*. This regulation is essential for the correct determination of cell fate during *Drosophila* development, as *bsAS* knockouts show highly aberrant phenotypes. *bs* regulation by *bsAS* is mediated by the specific physical interaction of the *bsAS* promoter with the promoters of *bs*, and it likely involves a mechanism, where expression of *bsAS* leads to the collision of RNA polymerases acting in opposite directions, preventing the elongation of the longer isoforms of *bs*, the ones carrying the neural related functions. Evolutionary analysis suggests that the *bsAS* NAT emerged simultaneously to the long-short isoform structure of *bs*, preceding the emergence of wings in insects, and maybe related to regulation of neural differentiation.
