## Supplementary Table 3 for "*bsAS*, an antisense long non-coding RNA, controls cell fate through regulation of *blistered/DSRF* isoform expression"

### Sheet: DEG_WL3
DOWNREGULATED GENES									UPREGULATED GENES
	WL3.1	WL3.2	mutWL3.1	mutWL3.2	gene_name	wing_logFC	wing_FDR			WL3.1	WL3.2	mutWL3.1	mutWL3.2	gene_name	wing_logFC	wing_FDR
FBgn0000640	653.11	6.35	0.57	2.2	Fbp2	8.61	0.0001		FBgn0000533	0.43	0.44	6.85	9.59	ea	-4.05	4.4e-07
FBgn0003377	26.21	49.85	0.46	1.12	Sgs7	5.96	2e-10		FBgn0004034	0.04	0.07	31.17	11.01	y	-9.05	1.4e-20
FBgn0003378	6.19	16.14	0.35	0.33	Sgs8	5.5	1.4e-07		FBgn0010114	0.05	0.06	0.89	1.18	hig	-4.99	5.4e-08
FBgn0003996	29.36	60.55	0.01	0.04	w	11.31	1.9e-45		FBgn0015037	1.71	0.04	37.6	31.75	Cyp4p1	-4.75	0.0085
FBgn0025692	4.88	2.3	0.63	0.37	CG3814	3.34	0.0053		FBgn0029710	2.48	5.51	14.88	21.48	CG3568	-2.07	0.0098
FBgn0028396	114.19	8.8	0.14	0.05	TotA	10.42	3.3e-09		FBgn0032614	0.73	1.25	4.99	6.5	CG13284	-2.44	0.0082
FBgn0028562	5.44	3.5	0.17	0.07	sut2	5.61	3.3e-08		FBgn0033074	0.17	0.12	21.63	19.08	tomboy40	-7.1	4.6e-17
FBgn0032022	13.87	4.43	0.18	0.5	CG14275	5.5	3e-06		FBgn0033108	0.02	0.01	8.72	17.14	CG15236	-10.75	1e-37
FBgn0032192	117.05	83.78	27.8	20.57	CG5731	2.35	0.0062		FBgn0033131	1.11	0.9	8.79	6.65	CR12842	-2.75	0.0092
FBgn0032835	3.05	2.01	0.36	0.16	CG16772	3.74	0.00085		FBgn0033395	0.08	0.02	143.72	160.41	Cyp4p2	-11.54	4.6e-39
FBgn0033836	4.84	13.04	0.02	0.06	CG18278	8.68	6.3e-19		FBgn0034098	0.07	0.34	9	9.27	krimp	-5.56	3e-12
FBgn0034517	18.84	7.09	1.06	1.08	Cpr57A	4.01	0.00015		FBgn0034335	6.86	5.36	47.88	60.64	GstE1	-2.84	6.3e-05
FBgn0035439	5.44	3.17	0.8	0.37	CG14961	3.17	0.0034		FBgn0037552	2.04	3.69	12.79	16.95	CG7800	-2.23	0.0047
FBgn0036575	1.64	4.16	0.45	0.18	CG5157	3.22	0.0018		FBgn0038290	1.57	0.76	10.51	17.44	CG6912	-3.19	0.001
FBgn0039685	3466.84	20.1	1.47	4.46	Obp99b	9.88	3.1e-05		FBgn0040658	0.91	0.62	13.78	19.6	CG13516	-4.17	4.9e-07
FBgn0042173	62.84	53.61	7.99	0.93	CG18853	3.88	0.0011		FBgn0051219	0.02	0.03	11.16	14.43	CG31219	-12.19	2e-19
FBgn0051683	8.29	19.56	0.17	0.18	CG31683	6.52	5e-18		FBgn0052027	0.69	1.22	19.03	19.55	CR32027	-4.24	5.7e-09
FBgn0052640	226.68	219.26	0.53	0.48	CG32640	9.33	2.3e-37		FBgn0052581	0.06	0.14	53.71	41.91	CG32581	-9.88	4.8e-37
FBgn0085195	3640.01	22.73	1.83	6.91	CG34166	9.35	6.9e-05		FBgn0052641	10.11	7.38	252.9	145.12	CG32641	-4.23	3.8e-10
FBgn0085261	13.9	4.67	0.39	0.39	CG34232	5.42	7e-07		FBgn0053508	0.02	0.05	13.41	39.67	ppk13	-10.87	7.7e-23
FBgn0260226	10.68	14.41	0.41	0.53	CG42500	5.38	2.4e-08		FBgn0053509	0.05	0.05	7.08	25.12	CG33509	-8.55	1.3e-15
FBgn0262510	5.36	12.22	0.49	1.12	CR43080	3.74	6e-05		FBgn0058469	0.86	0.96	800.4	1044.38	CR40469	-13.71	1e-27
FBgn0262620	36.92	25.44	4.71	3.58	CR43144	3.31	0.00019		FBgn0085244	0.19	0.13	7.89	7.71	CG34215	-6.69	7.1e-08
FBgn0264267	6.13	16.16	0.02	0.03	CR43767	11.37	3e-16		FBgn0262901	0.47	0.43	6.66	7.21	CR43256	-5.07	7e-07
FBgn0265052	11.65	11.28	0.74	1.1	St3	3.98	4.4e-07		FBgn0265533	0.26	0.35	107.73	65.91	CR44383	-12.63	1.4e-20
FBgn0266046	45.68	74.42	0.07	0.02	CR44811	10.76	5e-44		FBgn0267160	1.13	0.38	6.87	9.16	CR45600	-2.96	0.0082
FBgn0266636	68.06	50.8	2.42	1.16	CR45143	5.4	1.5e-09		FBgn0267585	0.74	0.59	7.81	6.82	CR45923	-3.26	0.00031
FBgn0267472	28.51	46.62	0.09	0.1	CR45822	11.3	1.6e-27
FBgn0267485	8.01	10.7	0.1	0.11	CR45835	6.75	2.2e-17

### Sheet: DEG_WLP
DOWNREGULATED GENES									UPREGULATED GENES
	WLP.1	WLP.2	mutWLP.1	mutWLP.2	gene_name	wing_logFC	wing_FDR			WLP.1	WLP.2	mutWLP.1	mutWLP.2	gene_name	wing_logFC	wing_FDR
FBgn0000024	13.87	37.52	5.92	6.78	Ace	2.54	4.9e-05		FBgn0000042	331.49	441.78	2790.82	3561.73	Act5C	-2.35	6e-06
FBgn0000075	16.65	5.33	2.68	2.13	amd	2.68	6.3e-06		FBgn0000043	129.6	299.25	1440.79	1882.97	Act42A	-2.41	6.4e-05
FBgn0000097	24.81	7.18	5.24	2.97	aop	2.46	3e-05		FBgn0000121	0.27	0.01	3.74	50.73	Arr2	-7.23	5e-07
FBgn0000500	11.03	8.64	2.18	1.61	Dsk	2.81	6.1e-06		FBgn0000153	4.26	8.29	78.65	76.98	b	-3.1	2.6e-11
FBgn0001142	360.92	180.51	92.71	67.19	Gs1	2.34	4e-06		FBgn0000206	0.96	0.89	1.85	30.42	boss	-3.58	0.00047
FBgn0001223	619.02	323.73	14.24	33.53	Hsp22	4.79	9e-15		FBgn0000261	173.71	127.58	1295.55	1289.37	Cat	-2.59	1.8e-07
FBgn0001224	2178.27	839.18	160.94	235.16	Hsp23	3.4	1.5e-08		FBgn0000422	59.34	52.95	596.56	906.95	Ddc	-3.2	2e-10
FBgn0001225	5410.41	2186.33	302.61	371.23	Hsp26	3.97	2.3e-11		FBgn0000473	0.9	0.08	5.8	6.55	Cyp6a2	-3.23	0.0006
FBgn0001226	457.5	326.12	60.15	86.67	Hsp27	2.91	1.1e-09		FBgn0000639	5.29	4.16	33.31	88.38	Fbp1	-3.15	6.2e-10
FBgn0001227	26.44	13.59	1.38	6.45	Hsp67Ba	2.87	3.5e-05		FBgn0000640	12.69	10.6	49.4	192.78	Fbp2	-2.88	9.6e-07
FBgn0001229	175.95	68.91	6.69	20.09	Hsp67Bc	3.68	2.3e-09		FBgn0001125	10.28	13.12	64.56	77.97	Got2	-2.09	5.5e-08
FBgn0001230	409.57	165.73	31.49	24.16	Hsp68	3.85	1.5e-11		FBgn0001208	6.29	8.5	85.94	134.3	Hn	-3.37	3.4e-15
FBgn0001234	196.54	116.63	46.33	87.87	Hsromega	2.17	1.7e-05		FBgn0001217	0.6	2.07	6.79	11.43	Hsc70-2	-2.21	0.0014
FBgn0001254	3.98	2.63	1.12	1.1	ImpE2	2.07	0.00051		FBgn0001250	21.09	35.4	175.13	165.32	if	-2.04	0.00014
FBgn0001255	7.77	3.17	0.62	1.07	ImpE3	3.19	4.2e-06		FBgn0001257	19.36	25.94	84.06	305.53	ImpL2	-2.53	0.00013
FBgn0001256	94.34	59.12	2.52	2.96	ImpL1	5.31	1.7e-35		FBgn0001258	7.28	13.73	27.13	101.73	ImpL3	-2.08	0.0012
FBgn0001992	187.62	40.31	0.53	0.24	Cyp303a1	8.71	7.4e-24		FBgn0001263	0.28	0.03	0.63	17.33	inaD	-5.54	0.00034
FBgn0002577	40.17	78.65	4.98	0.3	m	5.01	7.6e-06		FBgn0002562	1.14	1.4	3.21	15.53	Lsp1alpha	-2.33	0.0012
FBgn0002632	5.8	6.84	2.97	1.15	E(spl)m6-BFM	2.11	0.002		FBgn0002563	5.05	4.7	18.78	71.52	Lsp1beta	-2.67	4.1e-06
FBgn0002633	42.19	39.53	10.57	5.53	E(spl)m7-HLH	2.82	1.8e-09		FBgn0002936	0.21	0.09	2.04	12.08	ninaA	-5.35	2.4e-07
FBgn0003141	145.84	22.82	25.9	26.68	pr	2.14	0.0034		FBgn0002938	0.77	0.17	2.26	96.43	ninaC	-6.09	1.2e-05
FBgn0003308	2.81	7.99	1.46	1.33	ry	2.53	1.7e-05		FBgn0002940	0.07	0.12	12.17	2.01	ninaE	-5.87	6e-09
FBgn0003390	6.32	2.31	1.12	1.11	shf	2.45	0.00018		FBgn0003028	0.71	1.83	16.07	26.45	ovo	-3.51	2e-10
FBgn0003996	3.23	2.14	0.05	0.05	w	6.41	4.5e-19		FBgn0003082	1.09	0.53	14.13	18.28	phr	-3.86	1.1e-13
FBgn0004456	43.6	34.39	11.09	10.01	mew	2.43	2.7e-08		FBgn0003162	19.9	24.63	148.91	199.79	Pu	-2.41	7e-08
FBgn0005638	119.34	145.09	24.25	9.89	slbo	3.45	4.3e-09		FBgn0003721	264.52	221.29	1199.59	1721.56	Tm1	-2.35	4.1e-06
FBgn0010387	28.2	12.21	3.95	4.66	Dbi	2.7	0.00013		FBgn0003861	1.4	0.09	2.89	101.27	trp	-5.65	0.00037
FBgn0011653	3.37	4.45	1.16	1.1	mas	2.33	7.6e-07		FBgn0003884	1850.66	2276.1	10610	14808.2	alphaTub84B	-2.1	4.3e-05
FBgn0013278	1273.87	500.53	331.46	225.89	Hsp70Bb	2.15	0.0004		FBgn0004554	1.46	0.52	7.23	4.2	Edg91	-2.26	0.0049
FBgn0013279	821.28	398.67	80.84	68.11	Hsp70Bc	3.53	1.4e-10		FBgn0004623	0.27	0.08	2.42	21.52	Gbeta76C	-5.72	1.7e-07
FBgn0013348	151.15	84.78	32.81	39.83	TpnC41C	2.13	1.9e-07		FBgn0004654	20.84	17.88	163.75	184.81	Pgd	-2.66	3.5e-10
FBgn0013672	1430.39	10170.4	1092.33	1273.25	mt:ATPase6	2.74	0.0012		FBgn0004780	0.38	0.77	10.45	10.82	Ccp84Ad	-3.84	7.2e-09
FBgn0013678	2383.2	10509.1	1299.7	1470.23	mt:Cyt-b	2.75	0.00018		FBgn0004782	0.54	1.4	18.16	13.01	Ccp84Ab	-3.59	1.1e-07
FBgn0013684	375.18	2598.58	357.8	406.36	mt:ND5	2.53	0.0037		FBgn0004784	0.28	0.05	1.04	29.44	inaC	-6.11	9.5e-06
FBgn0013688	16.44	247.85	16.96	24.34	mt:srRNA	3.17	0.0016		FBgn0005626	12.23	46.72	674.77	971.75	ple	-4.22	9.8e-09
FBgn0014427	64.17	33.62	14.25	16.99	CG11899	2.13	3.2e-07		FBgn0010043	2.83	2.28	25.85	38.92	GstD7	-3.22	1.1e-10
FBgn0014469	19.63	30.11	2.19	2.39	Cyp4e2	3.97	5.4e-19		FBgn0010114	0.41	0.19	1.52	1.9	hig	-2.08	0.0011
FBgn0015773	14.54	17.03	4.01	4.24	NetA	2.48	2.5e-11		FBgn0010381	1.06	1.74	19.08	26.94	Drs	-3.86	1.5e-08
FBgn0015774	7.96	12.17	3.63	3.23	NetB	2.12	2.9e-07		FBgn0010388	4.52	1.8	44.32	40.68	Dro	-3.44	1.2e-06
FBgn0015929	12.18	5.71	1.64	1.87	dpa	2.84	1.5e-09		FBgn0011693	9.37	2.97	2.21	468.42	Pdh	-4.79	0.0054
FBgn0020389	69.53	25.78	15.14	14.31	Papss	2.19	8.5e-06		FBgn0012036	14.23	10.42	70.77	74.67	Aldh	-2.06	5.5e-08
FBgn0020445	18.56	24.93	4.77	2.7	E23	3.09	2.2e-11		FBgn0013765	8.33	13.51	87.01	94.88	cnn	-2.49	7.1e-07
FBgn0024244	7.94	2.63	0.94	2.85	drm	2.01	0.0045		FBgn0015032	0.77	8.37	142.25	149.47	Cyp4c3	-4.42	2.9e-06
FBgn0025835	714.88	533.72	199.88	104.74	CG17707	2.54	6.4e-06		FBgn0015037	0.47	0.39	19.54	25.64	Cyp4p1	-5.25	8e-28
FBgn0025879	226.43	45.07	33.58	21.67	Timp	2.76	9.7e-05		FBgn0015522	6.48	1.69	22.37	32.46	olf186-M	-2.27	0.0002
FBgn0027562	17.8	44.19	8.32	2.05	CG10345	3.11	1.7e-05		FBgn0015568	1.98	1.18	9.09	9.15	alpha-Est1	-2.04	3.2e-05
FBgn0028540	118.81	76.02	23.7	21.54	CG9008	2.59	3.5e-09		FBgn0015575	5.27	5.31	29.6	42.35	alpha-Est7	-2.24	4.9e-09
FBgn0028622	812.63	503.29	217.07	135.47	qsm	2.39	9.8e-06		FBgn0015576	1.2	2.66	12.63	15	alpha-Est8	-2.29	1e-05
FBgn0028938	3084.93	2365.8	1097.4	655.88	CG16886	2.13	6.6e-05		FBgn0015872	15.49	24.7	312.03	446.02	Drip	-3.76	6.6e-13
FBgn0029002	736.61	459.57	204.55	109.4	miple2	2.4	1e-05		FBgn0020907	3.81	2.43	19.23	24.34	Scp2	-2.32	7.7e-07
FBgn0029518	797.57	261.71	86.3	34.47	CG13376	3.6	1.5e-07		FBgn0022710	1.66	2.4	12.22	12.83	Ac13E	-2.08	2.2e-07
FBgn0029573	974.43	155.32	25.31	21.55	CG14770	5.04	8.8e-10		FBgn0022800	7.12	10.05	51.25	52.05	Cad96Ca	-2.05	5.7e-07
FBgn0029606	86.28	6.8	0.23	0.4	CG14052	7.72	5.8e-12		FBgn0024944	0.5	0.63	7.35	11.79	Oamb	-3.61	1e-14
FBgn0029831	23.95	81.94	17.55	9.28	CG5966	2.52	0.00015		FBgn0025628	47.51	68.55	559.45	650.27	CG4199	-2.84	3.2e-08
FBgn0029836	1581.01	775.96	208.45	89.05	CG5928	3.43	3.5e-08		FBgn0025643	0.64	0.97	13.4	10.39	CG3588	-3.41	1.8e-11
FBgn0030357	40.26	15.34	2.25	3.74	Sclp	3.77	4.4e-10		FBgn0025693	1.22	1.89	9.56	11.32	ZnT41F	-2.26	5.6e-06
FBgn0030407	8.4	10.62	2.71	1.95	CG2543	2.53	1.1e-07		FBgn0026084	517.83	1321.27	5443.62	7003.85	cib	-2.25	0.00026
FBgn0030590	122.33	118.28	20.36	25.02	CG9518	2.94	2e-10		FBgn0026702	1.46	2.44	16.26	18.47	l(1)G0045	-2.61	7.7e-09
FBgn0030592	37.64	61.33	17.98	8.89	CG9514	2.41	5.2e-06		FBgn0028482	7.42	5.11	53.58	51.81	bdl	-2.56	2.8e-11
FBgn0030615	45.28	73.34	18.62	11.6	Cyp4s3	2.5	1e-07		FBgn0028490	26.3	24.44	162.9	180.87	CG31705	-2.22	1e-06
FBgn0030731	309.56	255.95	112.59	73.48	Mfe2	2.11	2.8e-05		FBgn0028491	8.64	11.64	138.61	119.4	CG2930	-3.13	7.7e-11
FBgn0030769	19.67	11.66	1.4	1.61	CG13012	3.66	2.6e-10		FBgn0028550	2.28	4.03	23.39	30.06	Atf3	-2.52	3.9e-08
FBgn0030797	11.29	16.2	4.48	3.75	CG13004	2.27	4e-07		FBgn0029690	11.32	31.3	536.07	1018.59	CG6414	-4.63	1.3e-11
FBgn0030826	1122.08	345.78	18.82	15.88	CG12995	5.85	1.4e-17		FBgn0029762	0.19	0.15	7.5	11.3	NAAT1	-5.35	1.6e-22
FBgn0030876	150.08	78.69	28.85	29.08	CG6762	2.45	4.5e-09		FBgn0029799	0.65	0.87	4.65	4.43	CG15772	-2.07	0.00091
FBgn0031088	44.21	10.36	3.01	2.33	CG15322	3.83	4.3e-10		FBgn0029843	2.27	2.73	16.48	14.24	Nep1	-2.07	3.5e-07
FBgn0031542	1304.75	1638.71	598.02	353.3	CG15414	2.13	0.00012		FBgn0029851	0.52	1.07	7.71	9.82	CG14445	-3.02	9.3e-07
FBgn0031568	4.85	2.12	0.72	1.13	CG10019	2.45	1.5e-06		FBgn0029898	1.75	3.15	27.13	34.05	CG14439	-3.09	3.1e-11
FBgn0031630	13.76	7.89	3.71	3.45	CG15629	2.09	1.7e-05		FBgn0029937	4.56	6.82	54.31	57.09	CG8300	-2.8	4.9e-11
FBgn0031999	4.26	3.09	0.52	1.09	CG8419	2.73	3.8e-07		FBgn0029948	0.04	0.36	9.06	15.73	CheA7a	-5.8	4.4e-11
FBgn0032040	81.77	60.83	13.96	0.29	CG13386	3.78	0.0038		FBgn0030164	0.25	0.36	7.87	7.08	CG1889	-4.48	1.1e-11
FBgn0032125	1672.07	640.31	118.82	102.36	Cpr30B	3.84	8e-11		FBgn0030244	25.49	11.86	110.51	173.37	CG2157	-2.45	1.3e-07
FBgn0032167	35.95	26.8	5.71	8.38	CG5853	2.67	4.4e-12		FBgn0030272	4.21	3.54	21.09	24.33	CG15201	-2.18	0.0003
FBgn0032192	492.53	393.97	80.94	70.69	CG5731	3.05	2.1e-10		FBgn0030309	31.96	31.75	219.58	232.98	CG1572	-2.35	7e-10
FBgn0032362	24.58	20.06	7.86	5.77	spz4	2.22	9.5e-09		FBgn0030362	17.5	21.53	152.92	258.8	regucalcin	-2.89	2.3e-11
FBgn0032405	586.19	183.91	9.2	9.82	CG14946	5.63	3.7e-18		FBgn0030484	64.06	69.12	510.79	513.33	GstT4	-2.44	7.3e-08
FBgn0032582	101.83	10.14	1.38	1.33	CG13258	5.85	8.2e-10		FBgn0030576	1.71	1.8	10	13.65	CG15890	-2.23	1.6e-07
FBgn0032598	657.59	659.01	99.78	44.44	ChLD3	3.7	3.3e-10		FBgn0030587	1.7	1.83	7.99	19.74	CG9522	-2.44	4.6e-06
FBgn0032666	180.35	95.72	6.94	10.64	CG5758	4.48	2.8e-17		FBgn0030588	8.1	25.38	336.91	370.8	CG9521	-3.84	3.2e-09
FBgn0032682	119.91	129.47	43.42	34.31	CG10176	2.28	1.3e-06		FBgn0030737	27.18	46.84	482.48	697.47	CG9914	-3.47	3.1e-11
FBgn0032694	98.14	82.29	25.28	22.78	MESR3	2.42	9.8e-09		FBgn0030816	1.02	2.87	16.86	18.38	CG16700	-2.63	4e-06
FBgn0032731	579.88	619.23	43.02	19.38	Swip-1	4.86	1.3e-15		FBgn0030829	9.34	7.88	97.66	92.58	CG12998	-3	5.1e-13
FBgn0032914	509.2	161.16	9.07	14.99	CG14397	5.24	1.6e-16		FBgn0030932	1.79	1.82	21.8	29.78	Ggt-1	-3.32	5.1e-16
FBgn0033027	97.38	82.76	17.18	4.83	TpnC4	3.57	1.1e-09		FBgn0031011	2.06	3.02	21.02	23.46	CG8034	-2.37	7.9e-08
FBgn0033079	12.95	14.82	2	1.76	Fmo-2	3.4	2.3e-14		FBgn0031089	1.29	1.31	8.07	7.34	CG9572	-2.09	0.0001
FBgn0033153	109.68	93.74	22.1	29.52	Gadd45	2.49	4.9e-10		FBgn0031170	0.98	1.01	5.37	6.66	CG1718	-2.01	1.1e-06
FBgn0033158	2839.94	323.56	99.32	100.52	CG12164	4.45	7.8e-07		FBgn0031258	1.21	1.65	9.77	9.85	CG4297	-2.21	2.5e-08
FBgn0033307	1309.05	174.83	59.11	36.04	CG14752	4.41	7.1e-07		FBgn0031414	0.83	0.32	1.33	23.66	eys	-3.92	0.00025
FBgn0033355	2382.36	2013.13	603.35	260.94	CG13748	2.79	1.3e-06		FBgn0031461	0.86	0.63	5.54	47.95	daw	-4.56	8.6e-08
FBgn0033365	24.35	4.23	1.52	1.18	CG8170	3.88	2.9e-08		FBgn0031464	37.29	61.5	629.82	617.83	Duox	-3.11	1.5e-08
FBgn0033573	208.66	178.57	23.76	16.72	Obp47a	3.66	1.4e-19		FBgn0031558	8.68	19.05	67.37	114.41	CG16704	-2.57	1.3e-05
FBgn0033731	5121.94	4082.24	1816.22	1281.9	Cpr49Ah	2.05	7.6e-05		FBgn0031675	1.08	0.76	5.48	5.9	CG9121	-2.12	8.5e-05
FBgn0033736	1288.1	159.48	5.35	2.63	CG13154	7.95	1.5e-14		FBgn0031741	0.52	0.39	5.42	7.28	CG11034	-3.38	2.5e-10
FBgn0033737	11.51	11.39	3.78	3.32	Nup54	2.21	8.2e-08		FBgn0031942	1.05	1.24	18.85	16.95	CG7203	-3.6	1.5e-09
FBgn0033942	633.32	131.21	136.26	60.03	Cpr51A	2.4	0.0018		FBgn0031975	1.57	3.67	24.31	44.1	Tg	-3.17	2.4e-09
FBgn0034030	1008.53	1709.6	266.22	163.87	CG8192	3.18	4.4e-08		FBgn0032010	26.18	43.99	199.48	214.17	CG8086	-2.18	5.1e-05
FBgn0034159	750.36	9.77	6.46	6.07	CG15615	6.37	2.1e-05		FBgn0032139	1.45	1.35	19.16	16.71	CG13116	-3.23	1.3e-09
FBgn0034198	27.7	37.55	10.35	8.73	CG11400	2.42	9.2e-08		FBgn0032472	0.35	0.95	10.45	17.56	CG9928	-4.59	5.6e-09
FBgn0034403	7.57	3.48	0.89	0.83	CG18190	3.17	1.1e-06		FBgn0032494	0.41	1.85	17.79	13.97	CG5945	-3.37	8.9e-06
FBgn0034490	31.49	24.49	8.72	8.62	CG9864	2.19	1.4e-08		FBgn0032638	0.77	0.88	5.06	15.85	SPH93	-3.15	2e-06
FBgn0034517	1029.42	567.42	304.93	209.63	Cpr57A	2.1	6.5e-05		FBgn0032783	13.99	15.47	77.26	108.77	CG10237	-2.05	7.3e-08
FBgn0034602	12.6	9.11	3.35	4.19	Lapsyn	2.03	8.8e-06		FBgn0032785	3.4	5.05	29.89	41.65	CG10026	-2.55	1.5e-08
FBgn0034666	23.79	5.74	0.58	0.95	CG9294	4.76	7.3e-11		FBgn0032897	142.15	160.57	1063.08	1207.18	CG9336	-2.46	6.8e-08
FBgn0034887	88.01	10.43	9.98	10.65	St1	2.71	0.00073		FBgn0032934	0.31	0.4	1.96	2.3	CG8679	-2.07	0.00089
FBgn0035049	56.14	25.32	8.97	8.03	Mmp1	2.73	2.2e-09		FBgn0033074	0.18	0.17	11.21	10.76	tomboy40	-5.67	1.3e-18
FBgn0035089	4253.63	3415.46	446.38	189.1	Phk-3	4.01	2.7e-11		FBgn0033108	0.17	0.05	0.67	1.48	CG15236	-2.9	0.00015
FBgn0035234	604.82	5.01	0.18	0.11	CG12003	11.51	1.5e-09		FBgn0033134	10.62	14.71	85.23	102.24	Tsp42El	-2.39	4.8e-10
FBgn0035290	125.55	88.97	24.25	24.94	dsb	2.65	8.2e-09		FBgn0033159	2.59	3.08	20.72	19.56	Dscam1	-2.35	3.4e-09
FBgn0035355	15.29	9.13	3.75	3.97	CG16985	2.11	0.00058		FBgn0033188	11.24	10.78	82.83	76.63	Drat	-2.34	4.6e-10
FBgn0035431	7.69	3.3	1.67	2.1	CG14968	2.04	0.0026		FBgn0033194	2.5	4.17	26.68	31.32	Vps13	-2.56	3.3e-07
FBgn0035490	155.19	79.42	27.41	22.13	CG1136	2.74	6.8e-08		FBgn0033196	0.28	0.22	1.74	1.61	CG1358	-2.37	0.00013
FBgn0035539	43.21	40.56	11.32	17.74	slow	2.09	1.2e-07		FBgn0033289	2.01	1.44	8.62	14.48	CG2121	-2.25	4.2e-06
FBgn0035558	49.65	32.82	7.58	6.02	CG11357	3.14	1.3e-14		FBgn0033395	0.04	0.1	103.22	105.13	Cyp4p2	-10.32	1.8e-72
FBgn0035636	1750.07	607.98	137.74	135.83	Cralbp	3.59	3.8e-09		FBgn0033464	26.55	25.46	315.02	378.12	CG1441	-3.22	2.8e-12
FBgn0035685	255.38	110.67	12.04	17.35	CG13297	4.08	2.7e-16		FBgn0033494	3.94	6.23	41.89	42.34	KCNQ	-2.51	1.1e-09
FBgn0035770	67.39	45.74	12.57	13.18	pst	2.65	2.3e-11		FBgn0033497	0.13	0.18	0.6	0.77	CG12912	-2.01	0.0022
FBgn0035875	1388.2	839.39	70.67	41.9	Cpr66Cb	4.78	6e-17		FBgn0033580	746.03	852.55	13619.1	20726.3	CG13231	-3.97	3.2e-14
FBgn0035936	570.3	665.77	104.22	67.39	Tsp66E	3.36	2.4e-10		FBgn0033602	4.83	7.49	47.42	36.66	Cpr47Ee	-2.26	2.8e-07
FBgn0035968	22.55	11.12	1.63	2.78	Slc45-1	3.54	2e-14		FBgn0033635	45.47	87.46	412.76	405.54	CG7777	-2.11	7.7e-05
FBgn0035977	19.42	7.37	2.1	3.56	PGRP-LF	2.73	2.3e-06		FBgn0033683	10.57	2.48	62.12	84.55	CG18343	-3.14	1.1e-05
FBgn0036287	28.18	29.54	3.93	6.66	CG10663	2.98	1.9e-13		FBgn0033710	0.19	0.19	0.51	6.61	CG17739	-3.69	0.00059
FBgn0036290	42.29	47.4	12.85	15.74	CG10638	2.17	2e-08		FBgn0033725	1.83	1.3	5.17	12.03	Cpr49Ac	-2.01	0.0017
FBgn0036351	21.13	12.09	0.29	0.56	CG14107	5.81	1.1e-19		FBgn0033820	0.48	0.31	2.65	9.43	CG4716	-3.98	2.8e-06
FBgn0036428	94.25	131.83	26.91	36.12	Gbs-70E	2.4	1.3e-06		FBgn0033866	12.39	3.35	65.23	60.25	CG6280	-2.52	1.6e-05
FBgn0036591	142446	83467.6	5826.71	661.46	CG13050	5.56	1.5e-08		FBgn0033981	1.11	1.65	10.74	14.18	Cyp6a21	-2.66	9.8e-08
FBgn0036638	7.77	7.22	0.18	0.02	CG13033	6.95	8.6e-18		FBgn0034067	77.38	109.56	553.57	567.98	CG8399	-2.05	6.6e-05
FBgn0036711	23.85	34.02	4.25	0.02	CG13727	4.23	0.0076		FBgn0034094	2.93	7.23	34.69	32.66	Tsf3	-2.18	1.3e-05
FBgn0036772	11.72	11.84	2.07	2.07	CG5290	3.04	5e-14		FBgn0034140	32.16	38.95	261.27	242.53	CG8317	-2.34	1.4e-08
FBgn0036780	337.31	216.3	92.35	36.88	CG7330	2.56	1e-05		FBgn0034225	2.07	3.53	135.74	183.03	veil	-5.29	5.5e-24
FBgn0036834	107.84	44.63	4.32	3.67	CG6836	4.73	1e-21		FBgn0034290	1.16	0.6	6.27	16.28	CG5773	-3.26	1.8e-05
FBgn0036878	1260.45	900.7	36.4	17.12	Cpr76Ba	5.79	1.4e-21		FBgn0034390	28.62	33.09	253.09	265.36	CG15093	-2.57	4.8e-09
FBgn0036997	73.07	34.99	1.13	1.8	CG5955	5.7	5.1e-31		FBgn0034583	141.38	138.63	952	993.41	CG10527	-2.3	1.1e-06
FBgn0037012	30.57	25.17	8.39	11.32	Rcd2	2.02	3e-08		FBgn0034618	1.4	2.08	9.98	12.57	CG9485	-2.16	5.7e-07
FBgn0037126	25.76	10.46	3.12	2.66	CG14567	3.11	7.6e-07		FBgn0034642	5.04	45.23	592.64	689.05	CG15674	-4.11	9.6e-06
FBgn0037127	53.32	49.51	0.69	0.2	CG14566	7.46	3.8e-35		FBgn0034718	2.61	2.19	21.4	33.59	wdp	-3.03	2.8e-15
FBgn0037204	40.15	179.99	1.65	1.84	CG11131	6.49	9.7e-19		FBgn0034755	1.84	2.47	32.13	45.46	CG3746	-3.8	3.6e-12
FBgn0037323	4315.53	4568.48	480.03	152.69	CG2663	4.3	1.3e-10		FBgn0034785	4.26	6.09	37.86	48.54	CG3649	-2.54	1.5e-09
FBgn0037395	7.24	6.25	3.07	0.85	CG10280	2.26	0.0027		FBgn0034861	23.01	17.38	161.25	206.34	CG9815	-2.56	4.2e-11
FBgn0037410	22.14	5.22	1.63	2.42	Osi2	3.26	1.3e-06		FBgn0034914	38.72	30.71	271.51	234.35	CG5554	-2.37	2.9e-07
FBgn0037447	14.75	3.5	2.19	2.7	Neurochondrin	2.38	0.00017		FBgn0034942	3.82	5.94	49.92	51.35	CG13566	-2.89	7e-11
FBgn0037615	13.55	13.87	3.7	4.37	CG11760	2.29	2.4e-08		FBgn0034999	2.16	1.94	12.38	16.66	CG3394	-2.31	3.2e-08
FBgn0037664	6.2	2.72	0.8	1.02	CG8420	2.82	3e-06		FBgn0035189	3.31	4.12	23.44	37.38	CG9119	-2.53	1.9e-08
FBgn0037665	15.09	1.68	0.85	1.42	St2	3.26	0.00055		FBgn0035344	0.59	1.25	26.92	29.63	Cyp4d20	-4.41	1.5e-17
FBgn0037717	48.4	20.29	6.63	5.74	CG8301	2.96	1.7e-10		FBgn0035348	1.09	0.94	3.78	7.72	CG16758	-2.06	0.0012
FBgn0037832	439.06	255.34	40.29	15.36	Desi	4.11	3.8e-11		FBgn0035439	4.1	45.97	2383.66	3090.21	CG14961	-6.17	7.8e-09
FBgn0037972	60.94	12.9	6.53	9.53	CG10005	2.61	0.00015		FBgn0035499	262.78	706.17	2684.88	3802.8	Chd64	-2.2	0.00055
FBgn0038017	43.67	9.9	4.33	5.18	CG4115	2.96	5e-06		FBgn0035512	2378.96	5048.11	58241.8	52375.4	Cpr64Ac	-3.41	2.6e-09
FBgn0038196	137.93	95.9	32.15	37.83	CG9922	2.18	1.5e-08		FBgn0035543	3.35	5.43	28.74	36.61	CG15020	-2.35	1.1e-08
FBgn0038394	100.1	9.04	0.63	0.45	CG10264	7.14	3.7e-12		FBgn0035544	173.47	177.19	1339.64	1225.4	CG15021	-2.36	1.4e-06
FBgn0038507	66.85	76.31	6.94	0.51	CG5863	4.75	1.4e-06		FBgn0035553	4.07	6.97	77.53	63.18	CG13722	-3.13	5.8e-12
FBgn0038525	15.55	11.43	3.41	2.7	CG14329	2.63	5e-08		FBgn0035554	6.68	33.63	1151.94	1854.78	CG13721	-5.74	1.4e-12
FBgn0038632	763.85	675.69	202.29	161.6	CG14301	2.49	4.9e-07		FBgn0035611	1.48	3.2	21.17	30.44	CG13285	-2.75	1.1e-06
FBgn0038638	30.18	19.87	8.71	8.62	CG7702	2.04	4e-08		FBgn0035859	0.28	0.12	4.32	8.29	CG13678	-4.96	7.9e-09
FBgn0038751	346.82	154.67	2.2	1.52	CG4770	7.56	4.8e-32		FBgn0035917	0.95	0.76	3.71	4.06	Zasp66	-2.22	0.00032
FBgn0038894	105.92	66.8	3.27	3	CG15497	5.27	7.4e-35		FBgn0035943	0.55	0.17	1.33	21.99	CG5653	-4.58	0.00013
FBgn0039008	19.39	7	2.58	3.95	CG6972	2.5	1.7e-05		FBgn0035948	0.09	0.14	3.31	5.37	CG5644	-4.84	5.8e-12
FBgn0039131	47.95	21.65	11.02	6.2	CG12268	2.5	2.2e-07		FBgn0035949	4.81	4.28	30.24	40.6	CG13314	-2.55	8.8e-07
FBgn0039203	822.61	2390.26	235.6	22.34	CG13618	4.12	0.0001		FBgn0036289	162.31	80.98	820.06	1124.58	CG10657	-2.51	3.4e-06
FBgn0039237	7.6	6.44	0.41	0.7	CG13640	4.15	4.3e-09		FBgn0036454	8.78	24.09	360	422.97	CG17839	-4	7e-10
FBgn0039766	16.21	13.48	4.4	4.67	CG15536	2.16	9.4e-05		FBgn0036599	8.46	12.2	73.27	67.2	CG13044	-2.34	6.5e-08
FBgn0039864	414.86	361.06	37.87	17.88	CG11550	4.28	2e-14		FBgn0036603	486.53	1084.4	4124.02	5269.07	CG13062	-2.1	0.00039
FBgn0039896	944.39	1072.24	300.24	222.03	yellow-h	2.46	1.5e-06		FBgn0036605	1.88	3.93	16.2	22.24	CG13041	-2.37	0.00028
FBgn0039938	25.12	21.86	8.88	7.82	Sox102F	2.03	2.7e-08		FBgn0036606	0.12	0.33	7.26	9.32	CG13060	-5.26	1.3e-10
FBgn0040359	394.67	290.9	109.47	79.47	CG11380	2.37	2.7e-06		FBgn0036619	32.59	37.7	196.66	1149.38	Cpr72Ec	-3.72	1.3e-06
FBgn0040361	35.44	5.38	2.97	2.28	CG14627	3.42	7.1e-06		FBgn0036627	0.42	0.36	4.15	3.36	Grp	-2.68	9.3e-06
FBgn0040600	269.25	122.96	35.95	29.14	CG13631	3.16	6.9e-10		FBgn0036659	0.99	3.73	33.36	54.9	CG9701	-3.66	6.7e-09
FBgn0040832	12.84	7.81	3.1	3.8	CG8012	2.17	0.00026		FBgn0036661	4.75	4.91	30.65	38.3	CG9705	-2.41	3.1e-09
FBgn0040843	2789.02	561.2	97.51	121.23	CG15213	4.36	7.2e-08		FBgn0036679	5.73	0.35	6.49	321.28	CG13022	-5.31	0.0016
FBgn0040928	7.99	6.77	2.09	2.12	CG15345	2.3	3.3e-05		FBgn0036680	5.32	5.35	109.86	135.78	Cpr73D	-4	2e-21
FBgn0041087	15.44	14.32	5.35	4.7	wun2	2.08	3.5e-07		FBgn0036717	8.68	17.63	185	162	CG13731	-3.17	9.2e-09
FBgn0041160	50.58	61.95	19.99	16.53	comm2	2.14	3.3e-08		FBgn0036876	1.96	3.4	18.72	19.31	CG9451	-2.24	8.9e-06
FBgn0042173	29.9	17.42	2.95	0.72	CG18853	4.16	1.7e-09		FBgn0036993	1.46	1.11	6.6	8.14	CG5910	-2.14	0.00037
FBgn0043536	8.46	8.13	3.23	2.15	Obp57d	2.13	2e-05		FBgn0037163	2.33	2.44	17.93	10.86	laza	-2.08	5.4e-06
FBgn0043792	2261.02	3666.09	726.31	347.09	CG30427	2.92	6.7e-07		FBgn0037197	3.6	6.4	37.71	43.81	CG13239	-2.58	1.8e-07
FBgn0046258	205.58	181.15	47.12	61.47	CG12880	2.35	4.4e-07		FBgn0037203	5.29	5.3	38.3	50.09	slif	-2.53	1.4e-11
FBgn0046706	38.59	36.94	14.13	12.46	Haspin	2.02	5.8e-08		FBgn0037288	2.66	6.65	83.99	92.61	CG14661	-3.75	1.9e-13
FBgn0050045	465.36	157.03	85.89	113.07	Cpr49Aa	2.09	0.00022		FBgn0037422	3.26	2.8	25.76	27.06	Osi13	-2.62	1.5e-10
FBgn0050095	21.89	13.9	1.6	0.43	CG30095	4.6	1.4e-09		FBgn0037518	0.62	0.58	5.36	5.97	CG2641	-2.75	2.6e-06
FBgn0050438	184.96	137.12	41.26	29.1	CG30438	2.73	1.3e-08		FBgn0037544	0.45	0.32	3.09	3.29	CG11035	-2.5	0.00021
FBgn0050440	52.8	46	18.92	13.86	CG30440	2.11	1.4e-06		FBgn0037552	0.97	1.33	8.42	7.75	CG7800	-2.3	2.5e-05
FBgn0051176	151.38	296.51	35.29	16.19	CG31176	3.66	5.2e-09		FBgn0037934	0.53	0.46	5.46	17.7	CG6830	-4.02	4.2e-11
FBgn0051337	9.91	3.25	2	2.24	CG31337	2.1	0.0037		FBgn0037935	0.87	1.22	18.26	38.79	CG6834	-4.23	4.2e-18
FBgn0051559	22.78	11.98	4.48	1.64	CG31559	2.99	3.4e-07		FBgn0037936	23.25	73.16	470.16	791.48	CG6908	-3.17	1.4e-06
FBgn0051710	48.08	40.58	13.68	14.08	CG31710	2.18	7.8e-08		FBgn0038032	0.19	0.12	5.75	7.79	CG10096	-4.43	9.2e-13
FBgn0051871	142.57	53.3	21.29	34.87	CG31871	2.3	6e-05		FBgn0038290	0.2	0.27	14.49	19.34	CG6912	-5.76	2.1e-25
FBgn0051953	22.34	13.86	0.65	1.49	CR31953	4.59	2.7e-12		FBgn0038398	0.34	1.85	98.11	132.73	sxe2	-6.2	7.3e-16
FBgn0051957	27.46	18.76	8.56	7.39	CG31957	2.03	3.5e-05		FBgn0038404	0.33	0.51	12.56	19.17	CG8925	-4.74	3.2e-20
FBgn0052040	41.04	28.54	14.96	8.53	CG32040	2.05	4e-06		FBgn0038407	24.38	26.06	243.08	308.32	CG6126	-2.92	2.4e-10
FBgn0052091	30.69	5.47	3.96	5.17	CG32091	2.46	0.00027		FBgn0038511	235.8	376.84	2646.37	1574.92	CG5873	-2.25	9.7e-05
FBgn0052191	135.55	60.92	17.18	14.49	CG32191	3.12	3.8e-10		FBgn0038705	0.18	0.38	4.35	12.73	CG11626	-4.45	2.1e-09
FBgn0052195	6.72	8.13	1.56	2.13	CG32195	2.23	6.2e-06		FBgn0038879	0.62	2.53	69.76	47.06	CG17298	-4.93	3.9e-13
FBgn0052625	8.5	6.51	2.6	1.7	CG32625	2.24	0.00057		FBgn0039045	0.93	0.55	6.16	6.37	CG17119	-2.64	9.3e-06
FBgn0052640	73.39	65.06	0.9	0.53	CG32640	7.12	2.3e-34		FBgn0039054	1.16	0.99	5.96	24.36	Cow	-3.16	6.3e-07
FBgn0052660	6.48	11.51	0.7	2.3	CR32660	2.98	0.00014		FBgn0039102	2.11	2.94	28.8	30.1	SPE	-3.05	7e-12
FBgn0053217	10.02	17.02	4.58	4.64	CG33217	2.09	6.2e-06		FBgn0039387	0.19	0.13	1.09	0.91	MCO3	-2.19	0.0016
FBgn0053302	11.27	6.8	1.28	3.93	Cpr31A	2.3	0.00065		FBgn0039415	8.44	19.39	145.23	143.83	CG6142	-2.83	2.6e-07
FBgn0053468	5.15	7.29	0.25	0.25	CG33468	5.23	2.6e-12		FBgn0039483	12.98	40.12	433.3	522.42	CG14259	-3.65	6e-09
FBgn0053993	87.8	45.98	13.3	10.57	CG33993	2.99	4.2e-11		FBgn0039525	0.97	1.35	8.22	16.2	CG5646	-2.89	1.3e-06
FBgn0054038	18.99	10.64	0.94	1.7	CG34038	3.97	1.4e-12		FBgn0039530	0.24	0.27	1.34	2.4	Tusp	-2.39	5.1e-05
FBgn0066365	49.46	54.69	7.45	2.35	dyl	3.94	2.5e-11		FBgn0039630	1.24	1.35	9.11	6.62	CG11843	-2.15	0.00044
FBgn0083951	493.77	374.07	100.13	84.01	CG34115	2.61	5.8e-11		FBgn0039685	31.65	31.45	111.18	354.15	Obp99b	-2.45	4.4e-06
FBgn0085250	910.7	37.67	7.86	6.87	CG34221	6.43	5.8e-08		FBgn0039719	6.55	5	49.37	91	CG15515	-3.23	1.5e-09
FBgn0085257	130.89	128.97	30.39	27.66	CG34228	2.51	1e-09		FBgn0039832	1.26	0.65	11.99	16.13	CG15563	-3.49	1.1e-07
FBgn0085376	11.83	13.7	2.3	2.83	CG34347	2.86	4e-14		FBgn0039833	0.61	0.43	6.03	8.01	CG15564	-3.28	4.9e-09
FBgn0085397	14.11	12.26	4.6	4.66	Fili	2.04	2.9e-08		FBgn0040358	14.46	5.24	107.27	102.46	CG14625	-2.93	3e-08
FBgn0085427	217.66	154.28	51.57	35.47	CG34398	2.61	3.8e-07		FBgn0040493	7.4	6.45	38.12	49.07	grsm	-2.14	3.5e-09
FBgn0085452	28.41	12.87	2.29	3.28	CG34423	3.34	1.4e-06		FBgn0040588	0.98	2.53	21.04	26.39	CG13841	-3.21	1.4e-06
FBgn0085491	12.2	10.35	2.68	2.52	CG34462	2.61	7.2e-08		FBgn0040688	0.05	0.26	9.07	18.33	CG12483	-6.57	4.2e-13
FBgn0085753	12.87	34.66	7.1	10.39	28SrRNA-Psi:CR40596	2.01	0.00026		FBgn0040992	4.91	5.28	39.31	44.42	CG10570	-2.55	4.4e-09
FBgn0085759	65.27	332.97	39.07	57.58	CR40640	2.45	0.00031		FBgn0042178	1.19	1.53	8.2	10.51	CG32165	-2.24	2.2e-07
FBgn0086608	9.42	6.81	2.42	2.19	CG34112	2.32	5.4e-05		FBgn0042206	4.39	3.08	26.46	38.51	GstD10	-2.67	2.7e-08
FBgn0086687	253.48	157.51	64.9	75.09	Desat1	2.11	9.1e-06		FBgn0042711	3.21	3.67	18.85	21.27	Hex-t1	-2.03	2.8e-06
FBgn0087011	362.58	378.95	152.85	103.25	CG41520	2.05	7.1e-05		FBgn0047095	15.49	39.71	409.66	850.2	CG33939	-4.11	2e-12
FBgn0087012	9.33	5.71	2.92	1.67	5-HT2A	2.22	3.2e-06		FBgn0050069	16.46	28.54	135.48	158.17	CG30069	-2.14	0.00011
FBgn0250907	35.1	24.18	10.61	9.53	Cht3	2.08	6.6e-06		FBgn0050076	2.85	2.04	15.16	12.7	CG30076	-2.02	1.3e-05
FBgn0259175	472.91	484.73	70.81	63.64	ome	3.16	2.4e-10		FBgn0050195	3.31	3.4	22.61	27.59	CG30195	-2.5	7.7e-06
FBgn0259233	456.82	107.44	4.08	3.59	CG42331	6.67	1.6e-18		FBgn0050345	0.86	0.99	4.96	6.16	CG30345	-2.07	0.00016
FBgn0259730	30.08	2.11	0.39	0.46	tal-1A	5.75	4.5e-08		FBgn0050377	7.73	8.18	54.64	43.21	CG30377	-2.08	3.8e-07
FBgn0259731	18.83	1.68	0.47	0.55	tal-2A	4.83	7.1e-07		FBgn0050410	8.57	5.77	47.95	64.09	Rpi	-2.42	3.7e-09
FBgn0259732	16.34	1.53	0.44	0.5	tal-3A	4.73	1.3e-06		FBgn0050456	3.59	3.66	18.65	27.1	CG30456	-2.12	1.8e-07
FBgn0259821	4.91	7.76	1.03	1.64	CG42402	2.89	1.9e-09		FBgn0051005	14.33	24.41	158.81	231.07	qless	-2.78	1.6e-07
FBgn0259926	8251.64	1542.05	4.62	0.56	CG42449	11.33	1.2e-16		FBgn0051207	1.45	3.27	27.69	26.81	CG31207	-3.07	3.1e-08
FBgn0260006	181.35	584.97	104.5	29.18	drd	3.07	0.00022		FBgn0051219	0.02	0.02	8.59	12.66	CG31219	-12.16	4.1e-24
FBgn0260746	7.24	1.55	0.33	1.4	Ect3	2.85	0.002		FBgn0051313	8.29	10.4	32.12	78.98	CG31313	-2.13	0.00023
FBgn0261673	58.61	42.97	9.21	11.83	nemy	2.82	4.4e-14		FBgn0051321	0.19	0.27	3.91	4.06	CG31321	-3.61	5.1e-09
FBgn0261975	91.96	39.04	6.96	10.05	CG42806	3.42	2.3e-11		FBgn0051445	0.98	2.73	36.87	43.39	CG31445	-3.87	1.6e-12
FBgn0262009	82.71	50.7	1.2	0.81	CG42827	6.27	1.4e-24		FBgn0052170	4.51	6.46	89.09	105.99	CG32170	-3.62	1.1e-17
FBgn0262169	20.46	10.05	3.29	3.66	magu	2.65	2.3e-09		FBgn0052364	0.36	0.6	5.75	6.46	tut	-3.22	6.3e-07
FBgn0262361	172.16	136.95	5.07	5.48	CG43059	5.23	1.5e-26		FBgn0052432	0.6	0.4	1.25	7.17	CG32432	-2.56	0.00096
FBgn0262563	31.02	31.4	12.09	8.23	CG43103	2.01	0.00029		FBgn0052563	1.77	2.37	56.2	183.31	CG32563	-5.55	1.3e-16
FBgn0262620	48.83	26.16	6.83	7.55	CR43144	2.86	1e-07		FBgn0052581	0.06	0.09	41.33	44.2	CG32581	-9.8	2.6e-56
FBgn0262624	208.06	190.67	61.27	42.91	Tmhs	2.43	3e-07		FBgn0052641	6.36	8.02	75.73	93.78	CG32641	-3.21	5.8e-12
FBgn0262854	21.49	11.09	2.67	5.32	CG43218	2.49	0.0001		FBgn0053056	13.22	14.27	102.52	119.41	CG33056	-2.51	6.7e-11
FBgn0262867	37.3	23.71	5.96	5.76	Ptr	2.92	1.8e-12		FBgn0053126	12.72	26.62	129.53	140.29	NLaz	-2.29	5.5e-07
FBgn0262887	27.42	14.44	2.62	1.95	CR43242	3.67	1.4e-12		FBgn0053202	0.44	0.58	0.96	6.16	dpr11	-2.27	0.0062
FBgn0262952	355.51	2404.25	345.26	390.03	mt:ND4	2.46	0.0046		FBgn0053299	1.79	1.01	6.39	8.93	CG33299	-2.05	0.002
FBgn0263046	277.61	36.24	4.06	4.92	CG43341	5.59	2.2e-11		FBgn0054054	0.35	0.25	7.29	16.49	CG34054	-5.15	3.1e-10
FBgn0263934	58.78	41.32	23.59	9.84	esn	2.09	0.00032		FBgn0058469	3.54	1.05	644.98	839.86	CR40469	-8.42	2.3e-34
FBgn0264746	21.97	28.44	6.05	6.53	CG44004	2.48	3.4e-09		FBgn0062928	5.58	3.03	48.21	68.49	pncr009:3L	-3.37	4.1e-13
FBgn0264748	100.53	103.79	23.74	25.7	CG44006	2.55	1.8e-11		FBgn0063491	5.28	6.56	33.42	45.78	GstE9	-2.28	9.6e-07
FBgn0264894	25.44	16.34	6.13	6.74	CG44085	2.17	9.5e-09		FBgn0083974	2.27	0.26	7.67	181.59	CG34138	-5.79	4.1e-05
FBgn0265052	67.03	49.84	15	20.4	St3	2.07	4.4e-08		FBgn0085195	14.68	15.22	71.33	282.06	CG34166	-3.26	4e-07
FBgn0265308	27.59	11.88	6.07	5.93	CR44281	2.16	0.00059		FBgn0085237	2.31	0.84	67.22	83.82	CG34208	-5.28	2.6e-14
FBgn0265318	5.11	3.85	0.44	0.25	CR44291	4.23	1.4e-09		FBgn0085446	39.84	78.81	683.19	824.26	CG34417	-3.4	1.5e-09
FBgn0265376	13.77	18.83	3.29	2.19	CR44317	2.88	1.9e-08		FBgn0085474	5.9	3.87	25.46	34.44	CG34445	-2.21	0.00016
FBgn0266045	22.84	9.77	0.16	0.29	CR44810	6.61	9.2e-14		FBgn0086367	2.69	4.56	51.17	156.66	t	-4.18	5.5e-12
FBgn0266046	114.71	102.59	0.06	0.11	CR44811	10.99	8.5e-83		FBgn0087005	0.46	0.13	2.01	34.38	rtp	-5.59	8.4e-06
FBgn0266227	2.17	4.21	0.46	0.96	CR44922	2.74	3.6e-05		FBgn0259164	2.77	6.37	81.1	94.54	CG42269	-3.71	5.9e-13
FBgn0266441	23.13	18.76	8.93	5.24	CG45071	2.07	2.6e-06		FBgn0259210	0.11	0.02	0.56	9.09	prom	-6.34	2.5e-05
FBgn0266448	7.26	3.78	0.92	2	CG45078	2.44	8e-05		FBgn0259918	0.58	0.46	0.86	30.28	inaF-B	-4.38	0.00039
FBgn0266451	18.69	10.44	2.87	6.37	fau	2.15	0.00018		FBgn0259994	4.8	9.44	101.79	117.91	CG42492	-3.18	7.6e-09
FBgn0266579	200.44	344.17	66.61	53.04	tau	2.68	4e-07		FBgn0260388	0.44	0.31	6.35	7.27	CG42514	-3.8	1.2e-11
FBgn0266598	8.28	8.8	2.04	2.85	Kmn2	2.25	0.0003		FBgn0260487	0.66	0.77	5.13	5.2	CG42534	-2.33	4.8e-08
FBgn0266692	6.33	6.77	0.62	0.53	CR45182	4.09	4.8e-09		FBgn0260942	1.64	14	214.87	277.09	bond	-4.42	1.3e-06
FBgn0266725	17.09	12.97	5.01	3.48	CR45198	2.17	0.0014		FBgn0260964	0.09	0.32	5.59	7.36	Vmat	-4.63	5.6e-13
FBgn0266940	12.07	9.68	2.11	2.06	CR45391	2.83	2.6e-06		FBgn0261549	3.03	4.04	17.2	31.23	rdgA	-2.35	8.1e-07
FBgn0267029	39.19	24.68	4.43	3.13	CR45473	3.79	1.6e-16		FBgn0261674	27.72	55.47	266.88	234.38	CG42709	-2.03	0.0002
FBgn0267472	19.42	11.04	0.1	0.14	CR45822	8.63	4.3e-26		FBgn0262160	3.47	6.4	66.92	85.89	CG9932	-3.37	2.4e-10
FBgn0267707	123.08	51.19	0.95	1.45	CR46040	6.63	1.3e-18		FBgn0263031	4.29	2.62	17.51	27.66	CG43326	-2.36	0.00033
FBgn0267910	35737.3	20522.7	3113.88	4266.3	MRE16	3.22	2.9e-07		FBgn0263219	0.25	0.17	2.13	3.8	Dscam4	-3.43	1.7e-11
									FBgn0263236	30.61	52.58	496.86	558.59	SP1029	-3.12	8.3e-09
									FBgn0263776	1.34	1.3	9.67	13.34	CG43693	-2.64	8.3e-09
									FBgn0264087	0.59	0.98	2.82	6.66	Slob	-2.13	0.00028
									FBgn0264437	0.5	0.23	21.04	21.15	CR43855	-6.14	2.5e-12
									FBgn0264486	0.12	0.17	11.61	15.79	CG43894	-8.09	5.5e-20
									FBgn0264707	8.77	12.24	64.84	73.55	RhoGEF3	-2.24	2.3e-06
									FBgn0264979	1.79	1.59	13.9	20.65	CG4267	-2.64	2.4e-08
									FBgn0265187	2.06	2.56	33.41	37.88	CG44252	-3.43	3.1e-19
									FBgn0265434	96.48	227.34	1248.91	1389.86	zip	-2.44	5.4e-05
									FBgn0265533	0.22	0.29	51.59	57.31	CR44383	-12.33	9.7e-27
									FBgn0265575	1.73	5.66	115.01	153.26	yin	-4.63	5.8e-12
									FBgn0266181	2.07	1.17	7.96	11.71	CRG	-2.1	1.4e-05
									FBgn0267160	0.02	0.02	8.9	9.46	CR45600	-8.74	1.8e-39
									FBgn0267435	1.52	0.74	2.54	138.33	chp	-5.44	0.00011
									FBgn0267828	43.58	65.21	325.43	467.9	Fatp	-2.27	1.3e-05
