## Supplementary Table 4 for "*bsAS*, an antisense long non-coding RNA, controls cell fate through regulation of *blistered/DSRF* isoform expression"

### Sheet: Sheet1
	primer	sequence	experiment
	bsAS_Fw	aagaagatctggacaagacc	expression in wing and eye discs
	bsAS_Rv	cgacaacctccaactcctg	expression in wing and eye discs
	bs_all_isoforms_Fw	gacgggcataatgaagaagg	expression in wing and eye discs
	bs_all_isoforms_Rv	gtggcaaatgtgtacacgtg	expression in wing and eye discs
	bs_short_isoform_Fw	ttccaacccagtgccattc	expression in wing and eye discs
	bs_short_isoform_Rv	tctcggctgtgtctcaatg	expression in wing and eye discs
	bs_long_isoform_Fw	ctcgattgccaacataccg	expression in wing and eye discs
	bs_long_isoform_Rv	atggtcacatactggttgcc	expression in wing and eye discs
	CR44812_Fw	atgatgatgcgcagtgagc	expression in wing and eye discs
	CR44812_Rv	taccgctgctgctgtagg	expression in wing and eye discs
	Sply_Fw	ctttcccgattcccgtagc	expression in wing and eye discs (control)
	Sply_Rv	tgacgggcttaaggcaatc	expression in wing and eye discs (control)
	crRNA_bs1_Fw	cttcgCGGGGTGATAGCGGATGCT	gRNA for CRISPR_CAS induced deletion of bsAS TSS (gRNA seed is depicted in capital letters)
	crRNA_bs1_Rv	aaacAGCATCCGCTATCACCCCGc	gRNA for CRISPR_CAS induced deletion of bsAS TSS (gRNA seed is depicted in capital letters)
	crRNA_bs2_Fw	cttcGCAGCCAATGTACATAGGCC	gRNA for CRISPR_CAS induced deletion of bsAS TSS (gRNA seed is depicted in capital letters)
	crRNA_bs2_Rv	aaacGGCCTATGTACATTGGCTGC	gRNA for CRISPR_CAS induced deletion of bsAS TSS (gRNA seed is depicted in capital letters)
	bs_transgenic_Fw	gggaattgggaattcggagaacttttacctcag	cloning of blistered isoforms in pUAST for transgenesis
	bs_short_transgenic_Rv	tctgttaacgaattcccgctctcaccgcac	cloning of blistered short isoform in pUAST for transgenesis
	bs_long_transgenic_Rv	tctgttaacgaattctttaaatgattgttgcatgtg	cloning of blistered long isoform in pUAST for transgenesis
	bsAS_transgenic_Fw	gggaattgggaattcagtctgtgagcaactgc	cloning of bsAS in pUAST for transgenesis
	bsAS_transgenic_Rv	tctgttaacgaattctttaaatgattgttgcatgtg	cloning of bsAS in pUAST for transgenesis
	bsAS_sense_probe	gtgtgtgcgcaaaggcttta	bsAS probe synthesis (biotinylated)
	bsAS_antisense_probe	gtccgaaagccaccaacaac	bsAS probe synthesis
	bs_PCR_screening_Fw	caccaagtagcgtcttatc	PCR screening of bsAS TSS deletion
	bs_PCR_screening_Rv	gtcattttgtagcaggttg	PCR screening of bsAS TSS deletion
	bs_TSS1_Fw	gcaatcagttcgagacaagc	ChIPs in wt and bsAS-/- wings
	bs_TSS1_Rv	gtgctttattcctttgattatgg	ChIPs in wt and bsAS-/- wings
	bs_TSS2_Fw	ggtgactcgcggtacaatc	ChIPs in wt and bsAS-/- wings
	bs_TSS2_Rv	tcagccctatgctactcatc	ChIPs in wt and bsAS-/- wings
	bsAS_TSS_Fw	gtgcatcgcagctgttcg	ChIPs in wt and bsAS-/- wings
	bsAS_TSS_Rv	ataagtggaggcggcagac	ChIPs in wt and bsAS-/- wings
	RpL32_Fw	cactcaccgacagcttagc	ChIPs in wt and bsAS-/- wings (positive control)
	RpL32_Rv	ccaagatcgtgaagaagcg	ChIPs in wt and bsAS-/- wings (positive control)
	CG5367_Fw	ttcctcgaacgccttgtaac	ChIPs in wt and bsAS-/- wings (negative control)
	CG5367_Rv	aatcgcaaatatcttcgcacc	ChIPs in wt and bsAS-/- wings (negative control)
	bsAS_1_3C	ggagaaacccgtttggag	Chromosome Conformation Capture (bait1)
	promoter1_1_3C	gtgaattaaaatgcgcctc	Chromosome Conformation Capture (for bait1)
	promoter2_1_3C	gatctatgtgtgcgcctc	Chromosome Conformation Capture (for bait1)
	bs_TSS1_1_3C	aatcgaagagagcgcctc	Chromosome Conformation Capture (for bait1)
	bs_TSS2_1_3C	ctgtgtgtgtgcgcctc	Chromosome Conformation Capture (for bait1)
	bs_middle1_1_3C	cgttgtgtaagcgcctc	Chromosome Conformation Capture (for bait1)
	bs_middle2_1_3C	catttgccacgcgcctc	Chromosome Conformation Capture (for bait1)
	bs_middle3_1_3C	ccatcagtctgcgcctc	Chromosome Conformation Capture (for bait1)
	bs_middle4_1_3C	ccgacaatgagcgcctc	Chromosome Conformation Capture (for bait1)
	bs_middle5_1_3C	tttccactcggcgcctc	Chromosome Conformation Capture (for bait1)
	bs_TES1_1_3C	acagaggtatcagcgcct	Chromosome Conformation Capture (for bait1)
	bs_TES2_1_3C	cggaggagaggcgcct	Chromosome Conformation Capture (for bait1)
	bsAS_2_3C	tggctgtggtcgatcttgg	Chromosome Conformation Capture (bait2)
	promoter1_2_3C	ggtgaattaaaatgcgctaag	Chromosome Conformation Capture (for bait2)
	promoter2_2_3C	cgatctatgtgtgcgctaag	Chromosome Conformation Capture (for bait2)
	bs_TSS1_2_3C	aaatcgaagagagcgctaag	Chromosome Conformation Capture (for bait2)
	bs_TSS2_2_3C	cctgtgtgtgtgcgctaag	Chromosome Conformation Capture (for bait2)
	bs_middle1_2_3C	cgttgtgtaagcgctaagc	Chromosome Conformation Capture (for bait2)
	bs_middle2_2_3C	acatttgccacgcgctaag	Chromosome Conformation Capture (for bait2)
	bs_middle3_2_3C	atccatcagtctgcgctaag	Chromosome Conformation Capture (for bait2)
	bs_middle4_2_3C	accgacaatgagcgctaag	Chromosome Conformation Capture (for bait2)
	bs_middle5_2_3C	attttccactcggcgctaag	Chromosome Conformation Capture (for bait2)
	bs_TES1_2_3C	acagaggtatcagcgctaag	Chromosome Conformation Capture (for bait2)
	bs_TES2_2_3C	cggaggagaggcgctaag	Chromosome Conformation Capture (for bait2)
	ap_TSS_3C	ttacgagacagcgcgacac	Chromosome Conformation Capture (positive control)
	ap_enhancer_3C	caccccagctataaagtatc	Chromosome Conformation Capture (positive control)
